# Lineage sorting inflates cross-environment functional enrichment

**DOI:** 10.64898/2026.08.04.742871

**Authors:** Kankan Zhao, Yiling Wang, Ran Xue

**Author notes:** Correspondence and requests for materials should be addressed to Kankan Zhao or Ran Xue.

## Abstract

“Everything is everywhere, but the environment selects.” What it selects has never been specified: genomes, lineages carrying their inherited gene content, or genes, rewritten inside lineages already in both places. Separating them needs a measurement, not a method: inflation is visible only where uncorrected and corrected estimates sit side by side on the same genes. Comparing only same-genus genomes across six catalogues, the median effect of the 178 orthologues a conventional soil–ocean analysis calls strongly enriched falls from 0.250 to 0.030, 45 reversing sign, DMSP demethylation keeping 2% of its reported effect and high-affinity phosphate transport reversing. On six host-niche contrasts within one *Escherichia coli* collection the same estimator changes almost nothing, retaining 92 to 100% with no reversals: the collapse belongs to the comparison, not the correction, its size varying over a hundredfold across eight contrasts. Fifty-nine orthologues survive family-wise permutation control, no negative control among them; they concern light, salinity, desiccation and metal efflux, and half are invisible to screening. Re-tested literature claims keep a median 24% of their effect but beat matched random sets 2.7-fold. Reading enrichment as adaptation requires lineage control and a per-contrast bound on what a comparison can manufacture from nothing.
