## Supplementary material for "Lineage sorting inflates cross-environment functional enrichment": ED_table1

### Sheet: Sheet1
Extended Data Table 1 | The 27 adaptation claims re-tested.
Controlled effect, retention and the matched null under M are the three-covariate main specification (within-genus residualisation on annotated feature count, CheckM completeness and CheckM contamination). Retention P is the feature-count-only specification, which is the one quoted in the main text because several panel members are Pfam features and the two feature spaces must be estimated the sa…
Claim	Side	Theme	Features	k	Naive Δ	Ctrl Δ (M)	Reten. M	Reten. P	Matched null	Pctile	q	Auditable	Evidence type	Ref.
Non-homologous end joining (ku, ligD)	Soil	Stress	K10979, K01971	2	-0.5372	-0.1253	0.233	0.22	0.175	76	0.132	yes	genome prevalence (I?)	62
DNA photolyase (phrB, phr)	Ocean	Light	K06876, K01669	2	0.3453	0.1743	0.505	0.548	0.199	100	1e-06	yes	biochemical-physiological (I)	50
Na+-coupled amino-acid and dicarboxylate transport (alsT, SLC13)	Ocean	Ion/salt	K03310, K14445	2	0.3427	0.1909	0.557	0.583	0.123	100	2e-07	yes	phylogenetic reconstruction (V)	46
Na+-translocating NADH:quinone oxidoreductase (nqrABCDEF)	Ocean	Ion/salt	K00346, K00347, K00348, K00349, K00350, K00351	6	0.2802	0.0664	0.237	0.241	0.094	99	0.002	yes	phylogenetic reconstruction (V)	46,69
Proteorhodopsin	Ocean	Light	Bac_rhodopsin	1	0.2326	0.067	0.288	0.285	0.077	72	0.002	yes	biochemical-physiological (I)	48
High-affinity phosphate transport (pst)	Ocean	Phosphorus	K02040, K02037, K02038, K02036	4	-0.2139	-0.0002	0.001	-0.029	0.033	30	0.17	yes	biochemical-physiological (I)	52
Carbon monoxide dehydrogenase (coxL)	Ocean	Energy	K03520	1	-0.1721	-0.0258	0.15	0.198	0.012	75	0.77	yes	genome prevalence (V)	56
Cellulose and hemicellulose degradation	Soil	Degradation	K01179, K01181, K01188, K01198, K01236	5	-0.1352	-0.0296	0.219	0.215	0.091	89	0.25	yes	genome prevalence (V)	58
Glycine betaine transport (betT, proU)	Ocean	Osmolyte	K02168, K02000, K02001, K02002	4	0.1221	0.0416	0.341	0.299	0.107	97	0.035	yes	biochemical-physiological (I)	49
Chitinase (chiA)	Soil	Degradation	K01183	1	-0.1061	-0.0229	0.216	0.168	0.08	70	0.225	yes	biochemical-physiological (I)	60
DMSP demethylation (dmdA)	Ocean	Sulfur	K17486	1	0.1011	0.0013	0.013	0.018	0.001	50	0.85	yes	metagenomic read abundance + genome prevalence (I)	53,54
Aromatic (benzoate-family) degradation	Soil	Degradation	K00446, K07104, K10217, K05549, K05550	5	-0.0597	-0.0061	0.102	0.246	0.091	52	0.341	yes	biochemical-physiological (I)	71
Phosphonate utilisation, C–P lyase (phn)	Ocean	Phosphorus	K02041, K02042, K02044, K06163, K05781	5	0.0538	0.0373	0.693	0.706	0.096	100	0.002	yes	metagenomic read abundance (V)	51
Phosphate regulon (phoBR, phoH)	Ocean	Phosphorus	K07657, K07636, K06217	3	-0.0533	0.0026	-0.049	-0.119	0.014	40	0.036	yes	genome prevalence (V)	72
Type I restriction–modification (hsdRSM)	Ocean	Defence	K01153, K01154, K03427	3	0.052	0.1264	2.433	2.655	0.078	100	0.00015	yes	biochemical-physiological (I)	66
Sporulation (spo0A and downstream)	Soil	Stress	K07699, K06378, K02474, K06381	4	-0.0494	0.0066	-0.133	-0.085	0.074	12	0.241	yes	genome prevalence (I)	61
Alkaline phosphatase (phoA, phoD)	Ocean	Phosphorus	K01077, K01113	2	0.047	-0.0026	-0.056	0.412	0.062	37	0.005	yes	biochemical-physiological (I)	52
TonB-dependent receptors, iron uptake	Ocean	Iron	K02014, K03832, K02016, K02015	4	-0.0455	-0.0015	0.032	-0.124	-0.011	56	0.281	yes	biochemical-physiological (I)	55
Chemotaxis and flagellum (cheA, fliC)	Soil	Motility	K03407, K02406	2	-0.0452	-0.0152	0.337	-0.056	0.045	76	0.125	yes	biochemical-physiological (I)	70
Ectoine biosynthesis (ectABC)	Ocean	Osmolyte	K06718, K06720, K06721	3	0.0302	0.04	1.325	1.555	0.094	100	0.027	yes	biochemical-physiological (I)	49
Cyanate hydratase (cynS)	Ocean	Nitrogen	K01725	1	-0.0284	-0.0185	0.65	0.587	0.232	72	0.538	yes	biochemical-physiological (I)	57
CRISPR–Cas (cas1)	Soil	Defence	K15342	1	0.0249	0.0547	2.196	1.847	0.237	96	0.117	yes	genome prevalence (I)	67
Carbon fixation, RuBisCO (rbcL)	Neither	Carbon	K01601	1	-0.0207	-0.0273	1.316	1.897	0.117	89	0.313	yes	phylogenetic reconstruction (I)	68
Sulfur oxidation (soxB, sqr)	Ocean	Sulfur	K17224, K17218	2	0.0193	0.0869	4.512	4.506	-0.004	100	0.005	no	biochemical-physiological (I)	73
Secondary metabolism (NRPS/PKS)	Soil	Secondary metabolism	K04780, K04781, K04782, K04783, K04784	5	-0.008	0.0052	-0.649	0.409	0.085	19	0.437	no	genome prevalence (I)	59
Nitrogen fixation (nifH)	Soil	Nitrogen	K02588	1	0.0044	0.0123	2.788	1.599	0.13	86	0.956	no	phylogenetic reconstruction (I)	64
Heavy-metal efflux (cusAB, zntA)	Ocean	Metals	K07787, K07798, K01534	3	-0.0038	0.1516	-40.051	-41.041	0.081	1	2e-05	no	biochemical-physiological (I)	65
Median retention across the 23 auditable claims: 0.237 under the three-covariate main specification M, which is the one reported in the main text, and 0.246 under the feature-count-only specification P; quartiles 0.067 and 0.604 (M), 0.093 and 0.585 (P). Restricted to the six claims whose original evidence was genome prevalence: 0.184 (M), 0.207 (P). For the 17 resting on other evidence: 0.337 (M…
