## Supplementary material for "Lineage sorting inflates cross-environment functional enrichment": ED_table2

### Sheet: Sheet1
Extended Data Table 2 | The 59 orthologues surviving family-wise control in the soil–ocean contrast.
Ordered by |controlled effect|. Naive Δ is the whole-catalogue difference in carriage rate; controlled Δ is the within-genus estimate under the main specification (residualisation on annotated feature count, CheckM completeness and CheckM contamination). All 59 exceed the Westfall, Young family-wise threshold of |t| = 4.458 from 10,000 within-genus permutations. h² is the per-feature phylogenetic…
KO	Annotation	Carriage	Naive Δ	Controlled Δ	t	Q	h²
K03310	TC.AGCS, alanine or glycine:cation symporter, AGCS family	0.48	0.414	0.231	10.14	2.4e-23	0.962
K07497	putative transposase	0.66	-0.108	0.193	7.04	2.9e-12	0.003
K06876	phrB, (6-4)DNA photolyase [EC:4.1.99.13]	0.32	0.392	0.191	7.41	2.3e-13	0.799
K07301	yrbG, cation:H+ antiporter	0.46	0.413	0.166	7.2	9.8e-13	0.941
K07798	cusB, silB, membrane fusion protein, copper/silver efflux system	0.34	-0.021	0.164	6.82	1.3e-11	0.166
K02168	betT, betS, choline/glycine/proline betaine transport protein	0.3	0.112	0.163	6.93	6.3e-12	0.863
K17218	sqr, sulfide:quinone oxidoreductase [EC:1.8.5.4]	0.44	0.018	0.163	6.15	1e-09	0.909
K09922	uncharacterized protein	0.25	-0.198	-0.158	-7.66	3.6e-14	0.952
K01669	phr, PHR1, deoxyribodipyrimidine photo-lyase [EC:4.1.99.3]	0.75	0.299	0.156	7.07	2.5e-12	0.941
K14445	SLC13A2_3_5, solute carrier family 13 (sodium-dependent dicarboxylate transporter), member 2/3/5	0.26	0.272	0.151	7.05	2.9e-12	0.952
K03284	corA, magnesium transporter	0.81	-0.342	-0.151	-7.24	7.3e-13	0.941
K03325	ACR3, arsB, arsenite transporter	0.52	0.03	0.149	5.56	3.2e-08	0.715
K07787	cusA, silA, copper/silver efflux system protein	0.33	0	0.148	6.16	9.7e-10	0.443
K01534	zntA, Zn2+/Cd2+-exporting ATPase [EC:7.2.2.12 7.2.2.21]	0.47	0.009	0.144	5.77	9.8e-09	0.715
K10979	ku, DNA end-binding protein Ku	0.59	-0.507	-0.14	-6.69	3.3e-11	0.888
K01154	hsdS, type I restriction enzyme, S subunit [EC:3.1.21.3]	0.39	0.059	0.134	4.56	5.7e-06	0.003
K07646	kdpD, two-component system, OmpR family, sensor histidine kinase KdpD [EC:2.7.13.3]	0.63	-0.487	-0.127	-5.4	7.9e-08	0.909
K08995	putative membrane protein	0.3	-0.278	-0.119	-5.21	2.2e-07	0.834
K09931	uncharacterized protein	0.29	0.077	0.118	6	2.5e-09	0.888
K01548	kdpC, potassium-transporting ATPase KdpC subunit	0.47	-0.369	-0.115	-4.78	2e-06	0.909
K01547	kdpB, potassium-transporting ATPase ATP-binding subunit [EC:7.2.2.6]	0.48	-0.379	-0.114	-4.69	3e-06	0.909
K04750	phnB, PhnB protein	0.57	-0.402	-0.112	-4.73	2.5e-06	0.834
K16091	fecA, Fe(3+) dicitrate transport protein	0.22	0.121	0.112	5.55	3.4e-08	0.76
K01971	ligD, bifunctional non-homologous end joining protein LigD [EC:6.5.1.1]	0.64	-0.567	-0.109	-5.35	1e-07	0.834
K09990	uncharacterized protein	0.2	-0.153	-0.108	-5.7	1.4e-08	0.863
K00433	cpo, non-heme chloroperoxidase [EC:1.11.1.10]	0.43	-0.261	-0.105	-4.68	3.1e-06	0.666
K03321	TC.SULP, sulfate permease, SulP family	0.83	0.135	0.105	5.06	4.7e-07	0.952
K03308	TC.NSS, neurotransmitter:Na+ symporter, NSS family	0.28	0.285	0.1	5.04	5.3e-07	0.962
K00675	nhoA, N-hydroxyarylamine O-acetyltransferase [EC:2.3.1.118]	0.29	-0.11	-0.099	-4.55	6e-06	0.926
K17686	copA, ctpA, ATP7, P-type Cu+ transporter [EC:7.2.2.8]	0.89	-0.181	0.099	5.89	5e-09	0.926
K09701	uncharacterized protein	0.36	0.164	0.097	4.7	2.8e-06	0.834
K03306	TC.PIT, inorganic phosphate transporter, PiT family	0.8	-0.23	-0.097	-5.08	4.2e-07	0.969
K21903	cadC, smtB, ArsR family transcriptional regulator, lead/cadmium/zinc/bismuth-responsive transcriptional repressor	0.16	-0.014	0.093	5.32	1.2e-07	0.941
K07038	inner membrane protein	0.35	-0.027	0.092	4.53	6.4e-06	0.962
K01815	kduI, 4-deoxy-L-threo-5-hexosulose-uronate ketol-isomerase [EC:5.3.1.17]	0.2	-0.05	-0.092	-5.04	5.2e-07	0.952
K01826	hpaF, hpcD, 5-carboxymethyl-2-hydroxymuconate isomerase [EC:5.3.3.10]	0.2	0.057	-0.089	-4.67	3.4e-06	0.443
K02046	cysU, sulfate/thiosulfate transport system permease protein	0.37	-0.251	-0.089	-4.51	7e-06	0.799
K02047	cysW, sulfate/thiosulfate transport system permease protein	0.36	-0.241	-0.087	-4.52	6.6e-06	0.799
K07086	uncharacterized protein	0.14	0.098	0.087	4.6	4.7e-06	0.888
K03498	trkH, trkG, ktrB, ktrD, trk/ktr system potassium uptake protein	0.43	0.539	0.087	4.66	3.5e-06	0.834
K03724	lhr, ATP-dependent helicase Lhr and Lhr-like helicase [EC:5.6.2.6 5.6.2.4]	0.66	-0.301	-0.081	-4.78	1.9e-06	0.003
K08974	putative membrane protein	0.2	0.294	0.081	5.84	6.7e-09	0.975
K20530	trbE, type IV secretion system protein TrbE [EC:7.4.2.8]	0.12	-0.012	0.08	4.68	3.2e-06	0.334
K20529	trbD, type IV secretion system protein TrbD	0.1	-0.001	0.08	5.1	3.9e-07	0.24
K20527	trbB, type IV secretion system protein TrbB [EC:7.4.2.8]	0.13	-0.018	0.078	4.72	2.6e-06	0.285
K03499	trkA, ktrA, ktrC, trk/ktr system potassium uptake protein	0.59	0.356	0.078	4.68	3.1e-06	0.952
K20528	trbC, type IV secretion system protein TrbC	0.1	-0.004	0.076	4.82	1.6e-06	0.048
K00348	nqrC, Na+-transporting NADH:ubiquinone oxidoreductase subunit C [EC:7.2.1.1]	0.18	0.296	0.074	5.6	2.6e-08	0.992
K03315	nhaC, Na+:H+ antiporter, NhaC family	0.15	0.205	0.073	4.59	4.9e-06	0.952
K00690	gtfA, sucP, sucrose phosphorylase [EC:2.4.1.7]	0.12	0.155	0.071	4.6	4.7e-06	0.76
K06955	nan, nan	0.21	0.156	0.07	4.54	6.3e-06	0.926
K00347	nqrB, Na+-transporting NADH:ubiquinone oxidoreductase subunit B [EC:7.2.1.1]	0.18	0.212	0.069	5.04	5.4e-07	0.984
K05561	phaD, multicomponent K+:H+ antiporter subunit D	0.27	0.022	0.066	4.66	3.6e-06	0.952
K00351	nqrF, Na+-transporting NADH:ubiquinone oxidoreductase subunit F [EC:7.2.1.1]	0.19	0.29	0.065	4.58	5.1e-06	0.969
K06720	ectC, L-ectoine synthase [EC:4.2.1.108]	0.22	0.043	0.065	4.52	6.8e-06	0.799
K00346	nqrA, Na+-transporting NADH:ubiquinone oxidoreductase subunit A [EC:7.2.1.1]	0.18	0.3	0.064	5.07	4.5e-07	0.988
K00349	nqrD, Na+-transporting NADH:ubiquinone oxidoreductase subunit D [EC:7.2.1.1]	0.17	0.291	0.063	4.79	1.9e-06	0.984
K00350	nqrE, Na+-transporting NADH:ubiquinone oxidoreductase subunit E [EC:7.2.1.1]	0.17	0.292	0.057	4.5	7.4e-06	0.988
K11208	yncG, GST-like protein	0.07	-0.011	-0.05	-4.51	7e-06	0.941
